# Memory engram synapse 3D molecular architecture visualized by cryoCLEM-guided cryoET

**DOI:** 10.1101/2025.01.09.632151

**Authors:** Charlie Lovatt, Thomas J. O’Sullivan, Clara Ortega-de San Luis, Tomás J. Ryan, René A. W. Frank

## Abstract

Memory is incorporated into the brain as physicochemical changes to engram cells. These are neuronal populations that form complex neuroanatomical circuits, are modified by experiences to store information, and allow for memory recall. At the molecular level, learning modifies synaptic communication to rewire engram circuits, a mechanism known as synaptic plasticity. However, despite its functional role on memory formation, the 3D molecular architecture of synapses within engram circuits is unknown. Here, we demonstrate the use of engram labelling technology and cryogenic correlated light and electron microscopy (cryoCLEM)-guided cryogenic electron tomography (cryoET) to visualize the in-tissue 3D molecular architecture of engram synapses of a contextual fear memory within the CA1 region of the mouse hippocampus. Engram cells exhibited structural diversity of macromolecular constituents and organelles in both pre- and postsynaptic compartments and within the synaptic cleft, including in clusters of membrane proteins, synaptic vesicle occupancy, and F-actin copy number. This ‘engram to tomogram’ approach, harnessing *in vivo* functional neuroscience and structural biology, provides a methodological framework for testing fundamental molecular plasticity mechanisms within engram circuits during memory encoding, storage and recall.
