## Supplemental Table 1 for "Memory engram synapse 3D molecular architecture visualized by cryoCLEM-guided cryoET"

### Sheet: Sheet1
Sample				cryoCLEM Signal		Synapses			Cellular organelles and macromolecular consituents									Filo/lamellipodia				Myelinated axon
Mouse Number	Fluorophores	Tomogram number	Tilt increments	ChR2-EYFP	mCherry	Engram-Engram	Engram-Non-engram	Non-Engram-Engram	Mitochondria	Calcium Phosphate	Vesicles	Microtubule	F-actin	Membrane organelle (unidentified)	Multivesicular bodies	Ribosomes	Golgi apparatus	Filo/lamellipodia	ChR2-EYFP+	mCherry+	ChR2-EYFP-/mCherry-	Myelinated axon	ChR2-EYFP+	mCherry+	ChR2-EYFP-/mCherry-	Extracellular vesicles
6512	TRE-ChR2-EYFP/TRE-mCherry	1	61	1	0	0	1	0	1	0	1	1	0	0	0	0	0	0	0	0	0	1	0	0	1	0
6512	TRE-ChR2-EYFP/TRE-mCherry	2	43	1	0	0	0	0	1	1	0	0	0	0	0	0	0	1	1	0	0	0	0	0	0	0
6512	TRE-ChR2-EYFP/TRE-mCherry	3	38	1	0	0	1	0	1	0	1	1	0	0	0	0	0	0	0	0	0	0	0	0	0	0
6512	TRE-ChR2-EYFP/TRE-mCherry	4	40	1	1	0	0	0	1	1	0	1	0	0	0	0	0	1	0	0	1	1	0	0	1	0
6512	TRE-ChR2-EYFP/TRE-mCherry	5	51	1	0	0	1	0	1	0	1	1	1	0	0	0	0	0	0	0	0	1	1	0	0	0
6512	TRE-ChR2-EYFP/TRE-mCherry	6	45	1	1	1	0	0	1	0	1	1	1	0	0	0	0	1	1	0	0	0	0	0	0	1
6512	TRE-ChR2-EYFP/TRE-mCherry	7	46	0	1	0	0	1	0	0	1	0	0	0	0	1	0	0	0	0	0	0	0	0	0	0
6512	TRE-ChR2-EYFP/TRE-mCherry	8	48	1	0	0	0	0	1	0	1	1	0	0	0	0	0	1	0	0	1	0	0	0	0	0
6512	TRE-ChR2-EYFP/TRE-mCherry	9	47	1	0	0	0	0	1	1	0	0	0	0	0	0	0	0	0	0	0	1	0	0	1	0
6512	TRE-ChR2-EYFP/TRE-mCherry	15	51	1	1	0	0	0	0	0	1	1	0	0	0	0	0	1	0	0	1	0	0	0	0	0
6512	TRE-ChR2-EYFP/TRE-mCherry	17	54	1	1	0	0	0	0	0	1	0	0	0	0	0	0	1	1	0	0	0	0	0	0	0
6512	TRE-ChR2-EYFP/TRE-mCherry	18	61	1	0	0	1	0	0	0	1	1	0	0	1	0	0	0	0	0	0	1	0	0	1	0
6512	TRE-ChR2-EYFP/TRE-mCherry	20	61	1	1	1	0	0	0	0	1	1	0	0	0	0	0	1	0	0	1	0	0	0	0	0
6512	TRE-ChR2-EYFP/TRE-mCherry	21	61	1	0	0	0	0	0	0	1	1	0	0	1	0	0	1	0	0	1	0	0	0	0	0
6512	TRE-ChR2-EYFP/TRE-mCherry	25	61	1	1	1	0	0	0	0	1	1	1	0	0	0	0	0	0	0	0	0	0	0	0	0
6512	TRE-ChR2-EYFP/TRE-mCherry	27	49	1	0	0	0	0	0	0	1	0	0	0	0	0	0	1	1	0	0	1	1	0	0	0
6512	TRE-ChR2-EYFP/TRE-mCherry	28	61	0	1	0	0	0	1	1	0	1	0	1	0	1	0	1	0	0	1	0	0	0	0	0
6512	TRE-ChR2-EYFP/TRE-mCherry	37	61	1	0	0	0	0	0	0	1	0	0	1	1	0	0	1	0	0	1	0	0	0	0	0
6512	TRE-ChR2-EYFP/TRE-mCherry	42	55	0	0	0	0	0	0	0	1	0	0	0	0	0	0	1	0	0	1	0	0	0	0	0
6512	TRE-ChR2-EYFP/TRE-mCherry	45	44	1	1	1	0	0	0	0	1	1	0	0	0	0	0	0	0	0	0	0	0	0	0	0
6512	TRE-ChR2-EYFP/TRE-mCherry	47	37	1	1	0	0	0	0	0	0	1	0	0	0	0	0	0	0	0	0	1	0	0	1	0
6512	TRE-ChR2-EYFP/TRE-mCherry	51	55	1	1	1	0	0	0	0	1	1	0	0	0	0	0	0	0	0	0	0	0	0	0	0
6512	TRE-ChR2-EYFP/TRE-mCherry	55	61	1	1	1	0	0	1	0	1	1	1	0	0	0	0	1	0	0	1	0	0	0	0	1
6509	TRE-ChR2-EYFP/TRE-mCherry	1	52	1	1	0	1	0	1	1	1	1	0	0	0	0	0	0	0	0	0	0	0	0	0	0
6509	TRE-ChR2-EYFP/TRE-mCherry	2	47	1	0	0	0	0	0	0	0	1	0	0	0	0	0	1	1	0	0	1	0	0	1	0
6509	TRE-ChR2-EYFP/TRE-mCherry	5	54	1	1	0	1	0	1	1	1	0	0	0	0	0	0	1	1	0	0	0	0	0	0	1
6509	TRE-ChR2-EYFP/TRE-mCherry	6	42	1	0	0	0	0	1	1	1	0	0	0	0	1	0	0	0	0	0	0	0	0	0	0
6509	TRE-ChR2-EYFP/TRE-mCherry	9	61	1	1	1	0	0	1	1	1	1	1	1	0	1	0	1	1	0	0	1	1	0	0	0
6509	TRE-ChR2-EYFP/TRE-mCherry	10	38	1	1	1	0	0	1	1	1	0	0	0	0	0	0	0	0	0	0	0	0	0	0	0
6509	TRE-ChR2-EYFP/TRE-mCherry	11	34	1	0	0	0	0	1	0	1	1	0	1	0	1	0	1	0	0	1	0	0	0	0	0
6509	TRE-ChR2-EYFP/TRE-mCherry	11.2	41	1	0	0	1	0	1	1	1	1	0	1	0	1	0	0	0	0	0	0	0	0	0	0
6509	TRE-ChR2-EYFP/TRE-mCherry	12	49	1	1	1	0	0	1	0	1	1	1	1	0	0	0	0	0	0	0	0	0	0	0	0
6509	TRE-ChR2-EYFP/TRE-mCherry	13	47	1	1	1	0	0	1	1	1	0	0	1	0	1	0	0	0	0	0	0	0	0	0	0
6509	TRE-ChR2-EYFP/TRE-mCherry	15	34	1	0	0	0	0	1	0	1	1	0	0	0	0	0	0	0	0	0	1	1	0	0	0
6509	TRE-ChR2-EYFP/TRE-mCherry	16	38	1	0	0	0	0	1	1	1	0	0	1	0	1	1	0	0	0	0	1	0	0	1	0
6509	TRE-ChR2-EYFP/TRE-mCherry	17	30	0	0	0	0	0	1	1	0	0	0	0	0	0	0	0	0	0	0	1	0	0	1	0
6509	TRE-ChR2-EYFP/TRE-mCherry	18	48	1	1	1	0	0	1	1	1	1	0	1	0	0	0	0	0	0	0	1	0	0	1	0
6509	TRE-ChR2-EYFP/TRE-mCherry	19	58	0	0	0	0	0	0	0	1	0	0	0	0	0	0	0	0	0	0	1	0	0	1	0
6509	TRE-ChR2-EYFP/TRE-mCherry	20	60	1	1	0	1	0	1	1	1	1	0	0	0	1	0	0	0	0	0	1	0	0	1	0
6509	TRE-ChR2-EYFP/TRE-mCherry	21	50	1	1	1	0	0	1	1	1	1	1	0	0	0	1	0	0	0	0	1	0	0	1	0
6509	TRE-ChR2-EYFP/TRE-mCherry	22	42	1	1	0	0	0	1	1	1	1	0	0	0	0	0	1	1	0	0	1	1	0	0	0
6509	TRE-ChR2-EYFP/TRE-mCherry	23	57	1	1	0	0	0	1	0	1	1	0	1	1	1	0	0	0	0	0	1	1	0	0	0
6509	TRE-ChR2-EYFP/TRE-mCherry	24	59	1	1	0	0	0	1	1	1	1	0	0	0	0	0	0	0	0	0	1	1	0	0	0
6509	TRE-ChR2-EYFP/TRE-mCherry	25	61	1	1	0	1	0	1	0	1	1	1	1	0	1	0	0	0	0	0	0	0	0	0	0
6509	TRE-ChR2-EYFP/TRE-mCherry	31	52	1	1	1	0	0	1	1	1	1	1	0	0	1	0	0	0	0	0	0	0	0	0	1
4313	CamKii-ChR2-EYFP/TRE-mCherry	3	53	1	1	0	0	1	0	0	1	0	1	0	0	0	0	0	0	0	0	0	0	0	0	1
4313	CamKii-ChR2-EYFP/TRE-mCherry	8	42	1	1	0	0	1	0	0	1	0	1	0	0	0	0	0	0	0	0	0	0	0	0	0
4313	CamKii-ChR2-EYFP/TRE-mCherry	9	56	1	1	0	0	1	0	0	1	0	1	0	0	0	0	0	0	0	0	0	0	0	0	0
